# MIC-Drop-seq: Scalable single-cell phenotyping of mutant vertebrate embryos

**DOI:** 10.1101/2025.05.27.656468

**Authors:** Clayton M. Carey, Saba Parvez, Zachary J. Brandt, Brent W. Bisgrove, Christopher J. Yates, Randall T. Peterson, James A. Gagnon

## Abstract

Pooled perturbation screens can reveal cellular regulatory networks, yet scaling these techniques for large-scale screens in animals remains challenging. To address this, we developed MIC-Drop-seq, which combines high-throughput CRISPR gene disruption in zebrafish embryos with phenotyping by multiplexed single-cell RNAseq. In one MIC-Drop-seq experiment, we simultaneously identified changes in gene expression and cell abundance across 74 cell types resulting from loss of function of 50 transcription factors. These observations recapitulated many known phenotypes, while also uncovering novel functions in brain and mesoderm development. A key advantage of whole-animal screens is that they reveal how changes in one cell type affect the development of other cell types. Surprisingly, such cell-extrinsic phenotypes were abundant, indicating that transcription factors frequently exert effects beyond the cells where they are expressed to adjacent cells. We propose that MIC-Drop-seq will facilitate efforts to dissect the complete gene regulatory networks that guide animal development.
