## Supplemental Tables for "MIC-Drop-seq: Scalable single-cell phenotyping of mutant vertebrate embryos"

### Sheet: tableS1
Table S1: Guide RNAs used for MIC-Drop-seq Pilot experiment
Target Gene	Guide Name	Targeting Sequence (5'-3')
hoxb1b	hoxb1b-1	GATGTGCCATGAGTTTCGTG
hoxb1b	hoxb1b-2	GAACCCGAACCACACGGCTA
hoxb1b	hoxb1b-3	GTCGCCGAATACGGAATCCA
hoxb1b	hoxb1b-4	GCAGTGGAAGAGTCCGAGGT
Non-Targeting	Non-Targeting-1	GAAAGTTACAACCTCCGCG
Non-Targeting	Non-Targeting-2	GATGTTGGCGAACATTGGCG
Non-Targeting	Non-Targeting-3	GAACCTCTGCCTCTCGGTAG
Non-Targeting	Non-Targeting-4	GGACTGGAGGACTTCTGGGG
tbx16	tbx16-1	GCCGGTGATTCCTACCATCA
tbx16	tbx16-2	GTGGACATGGTACCAGAAGA
tbx16	tbx16-3	GGGTGCAGGTACGTCCTGTA
tbx16	tbx16-4	GCCTGAACAATGTGGAAACG
rx3	rx3-1	GATCTGCCAGACGCGGATGG
rx3	rx3-2	GAGCTCGTGGAGCTGGAAGG
rx3	rx3-3	GGGAGAGACTCTGTTTCACC
rx3	rx3-4	GAGCACTTGTCCCCGAAAA
tbxta	tbxta-1	GTGGAGAGCGAATTTCAGAA
tbxta	tbxta-2	GGACCGAGTACATTGCATTA
tbxta	tbxta-3	GGGCCCCATTGAACTGAGGA
tbxta	tbxta-4	GGCTGGTTCCTGCCCAGTAA
cdx4	cdx4-1	GAGGAAGAACCGCCGATCCA
cdx4	cdx4-2	GGCGCTCCGAGAGAGGACTG
cdx4	cdx4-3	GGTGATCTGTGTATACCACT
cdx4	cdx4-4	GCACAGTCGGCAGGGGCATG
hand2	hand2-1	GACAGTGAAACGTAGACCCA
hand2	hand2-2	GCATTCCCTGAGTTCTGCAA
hand2	hand2-3	GGTGCCATGGTATAGTCAGG
hand2	hand2-4	GCACTACGGAGGAGTACCGG
foxa2	foxa2-1	GAGATCCGAAGACCTACCGC
foxa2	foxa2-2	GGCATGAGCCCTTCAATGAC
foxa2	foxa2-3	GCAGACTGGAGCACTTACTA
foxa2	foxa2-4	GTACGAGGTTAGGGCGTTCA

### Sheet: tableS2
Table S2: Cell type metrics from MIC-Drop-seq pilot experiment
Cluster	Count	Tissue	Cell type	Percent classified	marker_1	marker_2	marker_3	marker_4	marker_5
0	4242	neural	progenitors	0.649	plp1a	sox19a	gfap	pou3f3b	pou3f1
1	1933	mesenchyme	progenitors	0.633	pmp22a	krt18b	twist1a	krt18a.1	prrx1a
2	1732	neural	progenitors	0.609	rx1	vsx2	six3b	pax6b	atic
3	1533	neural	diencephalon	0.763	onecut1	myt1b	vamp2	sncb	myt1a
4	1388	spinal cord	spinal cord	0.733	si:ch73-265d7.2	hoxc3a	hoxa4a	vim	hoxb3a
5	1168	neural	progenitors	0.49	hbae1.1	s100a10b	ctslb	he1.2	he1.1
6	1112	neural	progenitors	0.749	sox1b	CU467822.2	lhx2b	lrig1	nr2e1
7	1052	epidermis	epidermis	0.864	cdh1	f11r.1	cd9b	spint1a	epcam
8	875	muscle	sclerotome/satellite cells	0.753	vwde	comp	col5a2a	meox1	angptl7
9	705	spinal cord	floor plate	0.738	ntn1b	ntn1a	sulf2b	foxa	nkx6.2
10	650	epidermis	likely doublets	0.226	si:dkey-239j18.2	ctslb	zgc:174153	he1.2	he1.1
11	560	somites	somite	0.818	desma	cav3	mybphb	CABZ01078594.1	rbfox1l
12	499	vasculature	vasculature	0.645	cdh5	etv2	clec14a	yrk	lmo2
13	446	neural	progenitors	0.71	dld	atoh1b	dlb	im:7152348	her13
14	444	slow muscle	slow muscle	0.86	mybphb	zgc:92518	actc1a	klhl41b	tmem38a
15	420	somites	presomitic/somitic mesoderm	0.842	CABZ01074130.1	hoxc13a	hoxc13b	apoc1	hoxa13a
16	385	melanocytes	melanoblasts	0.765	sox10	qdpra	tfap2a	fxyd1	crestin
17	332	neural	telencephalon	0.783	CU467822.2	celf3a	foxg1a	nrn1a	lhx9
18	323	neural	progenitors	0.812	dlx1a	celf3a	dlx2a	dlx5a	vamp2
19	258	erythrocytes	erythroblasts (primitive)	0.74	alas2	epb41b	rfesd	hbae5	cahz
20	248	periderm	periderm	0.871	anxa1b	anxa1d	zgc:193505	si:ch211-157c3.4	capn9
21	223	xanthophores	xanthoblasts	0.574	si:dkey-251i10.2	aox5	akr1b1.1	tmem130	pts
22	187	eye	retinal pigmented epithelium	0.611	pmela	dct	slc45a2	tyrp1b	col9a1b
23	184	endoderm	progenitors	0.718	ezra	cldnc	cebpa	pklr	hnf1ba
24	165	immune	macrophages	0.636	coro1a	spi1b	fcer1gl	lcp1	rac2
25	136	neural	neurons	0.864	neurod1	isl2b	ngfrb	tlx2	zgc:158291
26	123	olfactory	olfactory sensory receptor neurons	0.87	cldnh	capsla	atp2b1b	vsig8a	lhx2a
27	118	spinal cord	floor plate	0.835	col9a3	col9a2	col8a1a	shha	foxa1
28	118	spinal cord	spinal cord	0.871	rspo3	rspo2	gdf6a	lmx1a	hepacama
29	93	eye	lens	0.778	lim2.1	pitx3	otc	gja8b	col28a1a
30	86	ionocytes/mucous	ionocytes/mucous	0.854	cldnh	foxa3	pou2f3	itpr3	CT573383.1
31	85	ionocyte	ionocytes	0.876	atp1b1b	sgk2a	cldnh	ponzr5	BX000438.2
32	75	heart	heart	0.853	gata6	tnni1b	gata5	mmel1	hand2
33	53	spinal cord	motor neurons	0.851	chata	slc5a7a	slc18a3a	lhx4	si:dkey-85n7.6
34	43	ionocyte	ionocytes	1	ceacam1	gcm2	sat1a.1	foxi3a	si:ch211-270g19.5

### Sheet: tableS3
Table S3: gRNAs used for 50 gene MIC-Drop-seq experiment
Target gene	Guide Name	Targeting Sequence (5'-3')
tyr	tyr-1	GAAAGTTACAACCTCCGCG
tyr	tyr-2	GATGTTGGCGAACATTGGCG
tyr	tyr-3	GAACCTCTGCCTCTCGGTAG
tyr	tyr-4	GGACTGGAGGACTTCTGGGG
cited4b	cited4b-1	GAACCACGGCCAGGGAAACG
cited4b	cited4b-2	GGCGCAATTCCGCATGGGTC
cited4b	cited4b-3	GTTCAGGGAGTTCTTGCACC
cited4b	cited4b-4	GTTAGCCCTTTGGCGCATGG
sox19a	sox19a-1	GACCCACGGATCCGCCAAAC
sox19a	sox19a-2	GTCAGCCGGTAACTTACTGG
sox19a	sox19a-3	GGCGGATGGATACTGCAGGG
sox19a	sox19a-4	GGAGCCCACAGCCACCAGCG
her5	her5-1	GACATGTCCTCATTCCATCA
her5	her5-2	GCAGGTCCCCAAGCCTCTCA
her5	her5-3	GGTAAAAAGGGCACGCACAG
her5	her5-4	GAGGCCCTGGTAGAAGATCA
tfap2a	tfap2a-1	GATGCGGTAACCCGCGGTGT
tfap2a	tfap2a-2	GCAGAGAGTTGATGGAGTAT
tfap2a	tfap2a-3	GTACTTCTACCCTCGGGTCA
tfap2a	tfap2a-4	GGCGTCTTAAGGAGGTGAGC
tbxta	tbxta-1	GAAAGGGGACGCGTCCGAGC
tbxta	tbxta-2	GGACCGAGTACATTGCATTA
tbxta	tbxta-3	GGAAATACGTGAACGGTGAA
tbxta	tbxta-4	GGCTGGTTCCTGCCCAGTAA
gata5	gata5-1	GATAACTCTTCGTTCAACCC
gata5	gata5-2	GCGTTTACCAGGCGTTTCTG
gata5	gata5-3	GAGCATGGCTGGTACACGAG
gata5	gata5-4	GTACGCGGCCTACATGAGCC
hey1	hey1-1	GATCATCGAGAAGCGCCGGA
hey1	hey1-2	GCTCTGGCCATGGATTACCG
hey1	hey1-3	GGTTTGGGCCACTTGGCATG
hey1	hey1-4	GATGGAGACATTGACCCGAG
tp63	tp63-1	GAAACGAAGATCTACAGACG
tp63	tp63-2	GAACAGTCACGCTCAATACG
tp63	tp63-3	GTATGACTGCACCCTGGGGT
tp63	tp63-4	GTTCATTCCGCCAACACAGC
pitx2	pitx2-1	GAGTCCGTAGGTAAGACCTG
pitx2	pitx2-2	GGTCTGTGGACTCGAAACAC
pitx2	pitx2-3	GCTGGGATACATGTCATCGT
pitx2	pitx2-4	GACAGCAGACGGAACCATAC
foxa2	foxa2-1	GAGATCCGAAGACCTACCGC
foxa2	foxa2-2	GGCATGAGCCCTTCAATGAC
foxa2	foxa2-3	GCAGACTGGAGCACTTACTA
foxa2	foxa2-4	GTACGAGGTTAGGGCGTTCA
egr2b	egr2b-1	GACCTCTCCGCATCCAGAGT
egr2b	egr2b-2	GCGGGCAGGAGAACGGTTTG
egr2b	egr2b-3	GATCAACATCGTGAGCGCG
egr2b	egr2b-4	GCCGATAGCATCTATTCGG
myt1a	myt1a-1	GAAGCATGCTTACTCTCTGG
myt1a	myt1a-2	GTCCTGTAGCTACCATACTG
myt1a	myt1a-3	GTAGTCGTACCCACTTGAGG
myt1a	myt1a-4	GATGGTTTAGGCCATGTCAG
pax6b	pax6b-1	GACGTACCAGGGTACCATCC
pax6b	pax6b-2	GGTGCGTGAGCAAGATTCTG
pax6b	pax6b-3	GTTTATCGACGACACCTGAA
pax6b	pax6b-4	GTTCTGTATCCGTGTGCCAC
ripply1	ripply1-1	GAGCCTCTCCGTCGCTGAAA
ripply1	ripply1-2	GTAGTGTTACCGGGCACCTC
ripply1	ripply1-3	GCTACTCACACAAGCCAGCT
ripply1	ripply1-4	GTAGTCGAAAGATTTCGATC
meis3	meis3-1	GATTGGTCATCCCAGGGAGG
meis3	meis3-2	GACTGTGTGTCAACCCCCTC
meis3	meis3-3	GGGCATCTTACCCTTTAGAC
meis3	meis3-4	GCGTATCTAGTATGAGGAGT
irx1b	irx1b-1	GACCTGGGGTCGCAGTGCCG
irx1b	irx1b-2	GCCCAGAGTGGACCAGAACA
irx1b	irx1b-3	GTGTACGGAGCGGAGCGCAC
irx1b	irx1b-4	GTCGACGCCTGCAGGCCTCA
etv2	etv2-1	GACTTGGGCCTTTCCCAGGT
etv2	etv2-2	GAACTGAAGTCGAAACCAGC
etv2	etv2-3	GGCATGGAGCTGCAGTAACC
etv2	etv2-4	GAGAGGGACGAGGTTCTGGT
rx3	rx3-1	GATCTGCCAGACGCGGATGG
rx3	rx3-2	GAGCTCGTGGAGCTGGAAGG
rx3	rx3-3	GGGAGAGACTCTGTTTCACC
rx3	rx3-4	GAGCACTTGTCCCCGAAAA
cdx4	cdx4-1	GAGGAAGAACCGCCGATCCA
cdx4	cdx4-2	GGCGCTCCGAGAGAGGACTG
cdx4	cdx4-3	GGTGATCTGTGTATACCACT
cdx4	cdx4-4	GCACAGTCGGCAGGGGCATG
nkx2.4b	nkx2.4b-1	GACGGTAAACCGTGTCAGAA
nkx2.4b	nkx2.4b-2	GTTCGAGCCGTACCAAGCCG
nkx2.4b	nkx2.4b-3	GTCGATATAGAGGAGACGCC
nkx2.4b	nkx2.4b-4	GCCCATGTTCATGCCCGCCG
mafba	mafba-1	GATGAGCGCCGATCTCGCCA
mafba	mafba-2	GCACGGGGTGCTGATAGGAG
mafba	mafba-3	GGAGGCTCTGATCGGTGCCA
mafba	mafba-4	GGTGACCCTGCTGACCCGGG
dbx1a	dbx1a-1	GAATTTGGAGGAGATGCGCA
dbx1a	dbx1a-2	GAAGCTCGGGTGAGCTGGAA
dbx1a	dbx1a-3	GGTTTGCTCCCGGCAGCCTC
dbx1a	dbx1a-4	GGAATGGGCACGACCGATGA
en2b	en2b-1	GATGTGGAGCGCCAGGATTC
en2b	en2b-2	GGACGCTTGTCTTCCTTGGT
en2b	en2b-3	GCAGGTAGCTCCAGTATCGG
en2b	en2b-4	GTTTCCAGGAGCCTGCAACA
dlx4b	dlx4b-1	GAGATTCGCCTTAATGGCA
dlx4b	dlx4b-2	GCGGTGCTCTGGCGCACACG
dlx4b	dlx4b-3	GGGATACGCCTACCCCGGGC
dlx4b	dlx4b-4	GTACACGGATTGCACTCAGG
dlx3b	dlx3b-1	GAGTCATCGGCTACAGACAT
dlx3b	dlx3b-2	GGCTCTGGTAGTATTCGTGA
dlx3b	dlx3b-3	GCGTTCGGGCTGTGCTCTAG
dlx3b	dlx3b-4	GATACTGCGCTTTCTGGAAG
emx3	emx3-1	GCCGGAGTTGGTGGAGTGAG
emx3	emx3-2	GGAACAGATATCTGGGACAC
emx3	emx3-3	GCTCAGCTCCCACCACGTAA
emx3	emx3-4	GCTTGCGGGAGAAAGGGCCG
hand2	hand2-1	GACAGTGAAACGTAGACCCA
hand2	hand2-2	GCATTCCCTGAGTTCTGCAA
hand2	hand2-3	GGTGCCATGGTATAGTCAGG
hand2	hand2-4	GCACTACGGAGGAGTACCGG
nkx2.7	nkx2.7-1	GACATCGTCAGAAGCTCATG
nkx2.7	nkx2.7-2	GAACACCCTGAGTCGGAGTC
nkx2.7	nkx2.7-3	GAGGCTGCGCAGGAAACCGC
nkx2.7	nkx2.7-4	GCTTCAGTGCAAGAGCCAGG
foxi3b	foxi3b-1	GAACGAAAGAAGGTCCAGCA
foxi3b	foxi3b-2	GAGGTTCCTGTCCTAGGCTA
foxi3b	foxi3b-3	GGCGATGGACCCGTGGATGC
foxi3b	foxi3b-4	GTCAGGAGACAGTAATGGCA
six1b	six1b-1	GAGACCGGTCATGGAGTACG
six1b	six1b-2	GCAGAGGGATCGCGCAGCGG
six1b	six1b-3	GCGCACTCGGTATTTCCCCA
six1b	six1b-4	GAAATCGTCCGAGACGCTCG
tal1	tal1-1	GCGTCTCCATCCCCGCGTGG
tal1	tal1-2	GCGCAGACCTGCACCTTATG
tal1	tal1-3	GTGATCGAGCTGTCCAGGAG
tal1	tal1-4	GGCTAAGCTCCTCAACGACC
neurod4	neurod4-1	GAGGCCTCCATTGTGCCGTA
neurod4	neurod4-2	GCACGGTCTGAATGACGCAT
neurod4	neurod4-3	GGTCAGCTCCCTTGGATGGA
neurod4	neurod4-4	GTGGAACTCCACCTTACGAC
neurod1	neurod1-1	GAGCTGTCCATTGTACCGTA
neurod1	neurod1-2	GACACCAAGCCGAAAAGACG
neurod1	neurod1-3	GTCCACGTCTCGTTCGTCTT
neurod1	neurod1-4	GACGCTTAAAGGCGGGCTAA
meox1	meox1-1	GACGAGTCAAGTAGTTGTGG
meox1	meox1-2	GTCAGGAGTCCTCATTCGGG
meox1	meox1-3	GCCACATGCGTACCCTCGGG
meox1	meox1-4	GGCTGGCTGGAGCAGTCACT
foxi3a	foxi3a-1	GAAATCGTAAGCGGATGGCA
foxi3a	foxi3a-2	GGGATGGCGAAGCAGTATGT
foxi3a	foxi3a-3	GTCGGACTCTCAGGCTGAAG
foxi3a	foxi3a-4	GCCAAAGGTCATCTCCGACT
foxa	foxa-1	GATGCCATATTACTCCAGCG
foxa	foxa-2	GAGCATCACTACCAGAGTTA
foxa	foxa-3	GACACTTGAAGCGCTTCTGG
foxa	foxa-4	GCCACCTGCAAACCCTCCAA
fezf1	fezf1-1	GAACTTATTCCAAGCTCCCG
fezf1	fezf1-2	GCAGTTCAGGTAACAGACGG
fezf1	fezf1-3	GGAGAGCGCGCACATCTTGT
fezf1	fezf1-4	GTCTGCAAAGTATGCGGCAA
ebf2	ebf2-1	GATGTCCTCTCCACTTCCAC
ebf2	ebf2-2	GCGAGAGCGACGTCCATGCT
ebf2	ebf2-3	GGCGCTATGGTCATTGTGAT
ebf2	ebf2-4	GCCAGTTTATCGGGGTCACC
hes6	hes6-1	GGATAAACTTACATCCGGGT
hes6	hes6-2	GGAAATGACCGTGAAGCGCG
hes6	hes6-3	GCCAACGAGCGCTTCGCCGC
hes6	hes6-4	GTCGCCCGGAGGGACGAGCG
her7	her7-1	GGACGACGCGCATGATGCTG
her7	her7-2	GCCCGCTTTCTCTTGGAGGA
her7	her7-3	GGAACAGAACTGTGTATTCC
her7	her7-4	GTGGTCTTACGTTGTGTTCT
foxp4	foxp4-1	GAGGCACTCTGCGAGGACAT
foxp4	foxp4-2	GACCTTGGAGGCCGAGTATG
foxp4	foxp4-3	GAAGAGCAAGACTCTTTGAG
foxp4	foxp4-4	GGCCTGGTGAACCTACAGCC
msgn1	msgn1-1	GAAGGACTCGGACTCCGGCG
msgn1	msgn1-2	GGACATGGCGCAAATCGACG
msgn1	msgn1-3	GCTACGGGATTACCTTCCGC
msgn1	msgn1-4	GCATGCTCGCACCCTGCTGT
hoxb7a	hoxb7a-1	GAGATCGCCAGCGCTCACCA
hoxb7a	hoxb7a-2	GCCGCCGTCTTGAAAGGTAA
hoxb7a	hoxb7a-3	GTACCCCACTGCGTATGAGC
hoxb7a	hoxb7a-4	GGCTACGGCTCGGCTTCAAC
pax6a	pax6a-1	GAACGGTCAGACCGGCACGT
pax6a	pax6a-2	GCAGCCGTTGGACACCTAGA
pax6a	pax6a-3	GTAGCGACTCCCGAGGTGGT
pax6a	pax6a-4	GTCCTGGCACCGAGGTTCCG
sox11b	sox11b-1	GAAGTCCACCAGCAAGTCGT
sox11b	sox11b-2	GCGAGAGACCACAGACACCG
sox11b	sox11b-3	GCATGGCGCGAGCATGTACG
sox11b	sox11b-4	GCTCTGGCGGTAATGTTCCC
tcf7l2	tcf7l2-1	GAGTCGTCTCACAGTGACAT
tcf7l2	tcf7l2-2	GCAATGAGCACTTCACGCCT
tcf7l2	tcf7l2-3	GTTTACCCAATCACGACGGG
tcf7l2	tcf7l2-4	GAGGGGGCACCATGTGAGGA
nkx3-1	nkx3-1-1	GATACTTGTCGGACTTCAGA
nkx3-1	nkx3-1-2	GCTGCACCTAACAGAGACTC
nkx3-1	nkx3-1-3	GTGTCGTCGACAGAGATGAC
nkx3-1	nkx3-1-4	GTGCGCTCAGGTACCGCTGA
myt1b	myt1b-1	GAGACAAGATCAGCCGCTGC
myt1b	myt1b-2	GACCCGTTCCATCACACCCA
myt1b	myt1b-3	GCCCATGGGCGAGCACATCA
myt1b	myt1b-4	GGCCAGATTAGCACGTGGCG
dlx2a	dlx2a-1	GACTCAGTATCTGGCCTTGC
dlx2a	dlx2a-2	GGCCGCGGCGAGAGGCGGTG
dlx2a	dlx2a-3	GGAAACGCTTTCGGCCCCTA
dlx2a	dlx2a-4	GTAGTAGCTGCTGTCGGTAG
hmx4	hmx4-1	GATGCAAGATTGCATGGCAT
hmx4	hmx4-2	GCTCTCGCTGCGCATGTCGA
hmx4	hmx4-3	GGCATCGCTCGTGGTGTGTC
hmx4	hmx4-4	GAAGGACCGAACAGCGAGTT

### Sheet: tableS4
Table S4: Cell type metrics from 50 gene MIC-Drop-seq experiment
Cluster #	Cell Type	Cell Count	pct.classified	marker_1	marker_2	marker_3	marker_4	marker_5
0	Hindbrain - Rhombomeres	30667	0.4995	her3	zgc:101100	abcb5	gsx1	dbx1a
1	Retina - Progenitors	18386	0.61	aldh1a3	cyp1b1	six6b	vsx2	rx1
2	Hindbrain - Rhombic Lip	12789	0.63	atoh1b	atoh1a	tph1b	meis2a	msx1b
3	Spinal Cord - Proliferative	9854	0.66	zgc:113531	pth1a	si:dkeyp-110a12.4	tbata	hoxb9a
4	Hindbrain - Committed	9160	0.58	tfap2d	neurog1	neurod4	dmrt3a	bhlhe22
5	Hatching Gland	8257	0.41	cxcl8a	nkx2.3	star	lgals2b	pou2f3
6	Midbrain / Hindbrain Boundary	7045	0.62	flrt1b	en2a	rcvrna	prom1b	en1a
7	Telencephalon	5740	0.67	nkx2.1	foxg1a	vax1	ntrk3a	emx3
8	Somites - Late	5395	0.68	FO818704.2	cdnf	si:dkey-71d15.2	synpo2b	dhrs7ca
9	Mesenchyme - Progenitors	5367	0.452	tcf21	barx1	prrx1b	tbx1	ednraa
10	Erythroblasts	4665	0.67	gp9	si:ch211-250g4.3	ucp3	gata1a	klf17
11	Sclerotome - Chondrogenic	4553	0.71	aplnr2	edil3a	thbs4b	si:ch1073-459j12.1	c1qtnf5
12	Midbrain	4469	0.63	syt9a	foxn4	en2b	en2a	pax7a
13	Diencephalon	4452	0.535	TCF24	erfl1	sv2a	si:ch211-113g11.6	sv2bb
14	Mesenchyme - Head	4287	0.73	ccl25b	lhx8a	cldn11a	prrx1b	lum
15	Diencephalon - Ventral	4231	0.64	nkx2.4a	rx3	nkx2.4b	nkx2.1	sele
16	Spinal Cord - Lateral Floor Plate	4058	0.66	shhb	foxa2	sparcl1	foxa1	nkx2.9
17	Myotome	3844	0.71	col6a4a	cdh15	fbln7	col6a2	csf1b
18	Spinal Cord - Hindbrain Motor Neurons	3765	0.67	CR812832.1	phox2a	phox2bb	adam23a	ntn1b
19	Slow Muscle	3530	0.69	smyhc3	klhl41a	smyhc2	CU633479.2	smpx
20	Hemangioblasts	3295	0.41	rasip1	cox6a2	cyp1a	si:ch211-145b13.6	myct1a
21	Sclerotome	3250	0.38	capn12	si:dkeyp-46h3.6	scinlb	si:ch1073-459j12.1	grap2a
22	Mesenchyme - Cardiac	3003	0.64	clec19a	col6a4a	hand2	dio3b	col6a2
23	Diencephalon - Hypothalamus	2932	0.69	dlx1a	dlx2b	dlx6a	gad2	lhx8b
24	Presomitic Mesoderm	2868	0.65	hoxb13a	hoxa13a	hoxa13b	c1qtnf5	hoxc13b
25	Telencephalon - Pallium	2852	0.67	bcl11ba	eomesa	tbr1b	neurod6a	emx3
26	Diencephalon - Tuberculum	2718	0.7	slc32a1	lhx1a	gad2	scrt1a	lbx1a
27	Epidermis - Anterior	2580	0.77	itgb1b.1	lamb4	col5a3b	si:dkey-262k9.2	st14a
28	Xanthoblasts	2440	0.49	slc2a15b	oacyl	slc2a15a	zgc:113337	cax1
29	Pigment Cell Precursors	2336	0.74	dkk1a	fgfbp2a	sox10	ednrab	gfra1b
30	Periderm	2315	0.82	zgc:100868	si:dkeyp-51b9.3	sft2d2a	anxa3a	zgc:112964
31	Mesenchyme - Pharyngeal Arches	2268	0.65	lhx8a	prrx1b	rcvrn2	fgfbp1b.1	ednrab
32	Mesenchyme - Meninges Precursors	2138	0.78	apof	col9a1a	si:dkey-6n6.1	cd81b	adma
33	Retina - RPE	1810	0.531	rlbp1a	msnb	tyr	myh11a	rlbp1b
34	Epidermis - Posterior Early	1702	0.8	lamb4	col28a1a	tulp1a	itgb1b.1	zgc:136930
35	Diencephalon - Dorsal	1678	0.67	tlx3b	lbx1a	scrt1a	zgc:77784	ctss2.2
36	Lens Epithelium	1658	0.37	elovl4b	foxe3	mipa	tkta	pitx3
37	Spinal Cord - Oligodendrocyte	1637	0.7	hoxb13a	hoxa13a	cdx4	cdkl1	SPATA1
38	Midbrain - Optic Tectum	1466	0.71	INSM2	gata2a	slc32a1	tal1	nkx1.2lb
39	Cranial Ganglia	1462	0.71	zgc:158291	socs4	isl2b	tlx3b	tlx2
40	Placodal Ectoderm	1317	0.27	klf17	plcd4b	sostdc1a	capn12	foxq1a
41	Somites - Mid	1308	0.79	alpk3b	klhl40b	mymk	filip1a	trim109
42	Vasculature - Veins	1300	0.77	mrc1a	sele	gpr182	si:ch211-145b13.6	tie1
43	Hindbrain - Subventricular Zone	1290	0.7	lhx4	vsx1	sox14	nell2b	gcm2
44	Somites - Early	1236	0.73	mymk	si:ch1073-268j14.1	myog	trim109	si:dkeyp-46h3.6
45	Midbrain - Dorsal	1201	0.69	zgc:114181	noto	emx1	rspo2	arl3l1
46	Epidermis - Midbody	1194	0.89	cxcl8a	dpys	mmp30	itgb1b.1	CR762483.1
47	Spinal Cord - Radial Glia	1148	0.65	zgc:114181	lmx1ba	noto	zgc:162989	pou4f2
48	Pronephros	1125	0.549	st3gal7	dpys	zgc:195356	si:rp71-17i16.6	si:ch211-207j7.2
49	Vasculature - Arteries	1070	0.81	flt1	tie1	myct1a	clec14a	scarf1
50	Epidermis - Pharyngeal pouch	1050	0.76	pax1b	nkx2.3	colec11	nkx2.7	gpx3
51	Gut Primordia	965	0.66	cdx1b	CU682777.2	bin2a	cebpa	cldnc
52	Epidermis - Posterior Late	963	0.81	itih5	adamtsl7	hhipl2	zmp:0000000846	bhlha9
53	Macrophages	931	0.5048	si:ch211-194m7.4	slc2a6	ccl34a.4	alox5ap	ifitm1
54	Cardiac Muscle	831	0.65	tnni1b	COLEC10	angptl6	tnnt2a	bves
55	Spinal Cord - Cholinergic Motor Neurons	746	0.7	mnx1	slc18a3a	lhx4	slc5a7a	gfra1b
56	Notochord	711	0.74	paqr4b	susd5	chadla	cmn	gpx3
57	Spinal Cord - Medial Floorplate	711	0.71	ccn1l2	wnt4b	s100b	cd59	urp2
58	Otic Placode	702	0.71	otog	otomp	si:dkey-222f2.1	cldna	CR382327.3
59	Melanoblasts	664	0.32	hhipl2	fgfbp2a	nrros	zgc:91968	apoa4b.1
60	Olfactory epithelium	557	0.71	fgf24	ugt8	dlx4b	ENSDARG00000094627	si:dkey-16l2.17
61	Ionocyte Progenitors	555	0.76	p2rx1	si:ch73-359m17.9	foxa3	pou2f3	muc5.1
62	Ionocyte - K+ secreting	543	0.81	sstr5	foxi3b	si:ch73-31d8.2	kcnj1a.2	si:dkey-247k7.2
63	Lateral Line Primordium	494	0.71	csf3b	scn4ab	si:dkey-222f2.1	twf2b	pvalb6
64	Spinal Cord - CSF-contacting neurons	491	0.55	pkd2l1	pkd1l2a	fstl5	grm2a	c2cd4a
65	Olfactory Neurons	464	0.86	fstl5	abhd2b	vsig8a	tspan35	capsla
66	Ionocytes - H+	412	0.77	sstr5	si:ch211-270g19.5	si:ch211-79k12.1	etf1a	vsig8a
67	Gill Neurons	399	0.79	gfral	pou2f3	gng8	cfh	foxa3
68	Neutrophils	300	0.69	ighv1-4	si:ch211-214p16.1	CABZ01073834.1	tnfaip8l2a	itgb2
69	Iridophores	250	0.62	si:ch211-256m1.8	tfec	si:dkey-197i20.6	slc2a15a	bsx
70	Liver Primordia	245	0.473	cdx1b	epdl2	fbp1b	fgb	si:dkey-31g6.6
71	Olfactory Goblet	186	0.85	zgc:158404	si:dkey-39a18.1	si:ch211-284o19.8	clic5b	CR382327.3
72	Ionocytes - Na+	119	0.71	lhx2a	CR382327.3	kcnj1a.6	si:dkey-192d15.2	igfbp5a
73	Mucus Secreting	92	0.89	kcnj1a.3	kcnj1a.2	kcnj1a.6	kcnj1a.5	LO018508.1
